# De novo identification of universal cell mechanics gene signatures

**DOI:** 10.1101/2021.04.26.441418

**Authors:** Marta Urbanska, Yan Ge, Maria Winzi, Shada Abuhattum, Syed Shafat Ali, Maik Herbig, Martin Kräter, Nicole Toepfner, Joanne Durgan, Oliver Florey, Martina Dori, Federico Calegari, Fidel-Nicolás Lolo, Miguel Á. del Pozo, Anna Taubenberger, Carlo V. Cannistraci, Jochen Guck

**Affiliations:** Biotechnology Center, Center for Molecular and Cellular Bioengineering, Technische Universität Dresden, Tatzberg 47-49, Dresden 01307, Germany; Max Planck Institute for the Science of Light & Max-Planck-Zentrum für Physik und Medizin, Staudtstraße 2, Erlangen 91058, Germany; Department of Computer Science and Department of Economics, Jamia Millia Islamia, New Delhi 110025, India; Center for Complex Network Intelligence, Tsinghua Laboratory of Brain and Intelligence, Department of Computer Science and School of Biomedical Engineering, Tsinghua University, Chengfu Rd. 160, SanCaiTang Building, Haidian District, Beijing 100084, China; Center for Regenerative Therapies Dresden, Center for Molecular and Cellular Bioengineering, Technische Universität Dresden, Fetscherstrasse 105, Dresden 01307, Germany; Klinik und Poliklinik für Kinder- und Jugendmedizin, Universitätsklinikum Carl Gustav Carus, Technische Universität Dresden, Fetscherstraße 74, Dresden 01307, Germany; Signalling Programme, The Babraham Institute, Babraham Research Campus, Cambridge CB22 3AT, UK; Mechanoadaptation and Caveolae Biology lab, Cell and Developmental Biology Area, Centro Nacional de Investigaciones Cardiovasculares (CNIC), Calle de Melchor Fernández Almagro 3, Madrid 28029, Spain; Center for Systems Biology Dresden, Pfotenhauerstraße 108, Dresden 01307, Germany; Cluster of Excellence Physics of Life, Technische Universität Dresden, Tatzberg 47-49, Dresden 01307, Germany

**Author notes:** Department of Physiology, Development and Neuroscience, University of Cambridge, Cambridge CB2 3EL, UK. AliveX Biotech, Shanghai 200030, China (Yan Ge). These authors contributed equally to this work (Marta Urbanska, Yan Ge). Corresponding authors (M.U.), (C.V.C.), (J.G.).

**Keywords:** mechanical phenotype, deformability cytometry, transcriptomics, RNAseq, unsupervised machine learning, systems biology, discriminative network analysis, mechanomics

## Abstract

Cell mechanical properties determine many physiological functions, such as cell fate specification, migration, or circulation through vasculature. Identifying factors that govern the mechanical properties is therefore a subject of great interest. Here we present a mechanomics approach for establishing links between single-cell mechanical phenotype changes and the genes involved in driving them. We combine mechanical characterization of cells across a variety of mouse and human systems with machine learning-based discriminative network analysis of associated transcriptomic profiles to infer a conserved network module of five genes with putative roles in cell mechanics regulation. We validate in silico that the identified gene markers are universal, trustworthy and specific to the mechanical phenotype across the studied mouse and human systems, and demonstrate experimentally that a selected target, *CAV1*, changes the mechanical phenotype of cells accordingly when silenced or overexpressed. Our data-driven approach paves the way towards engineering cell mechanical properties on demand to explore their impact on physiological and pathological cell functions.
