## Supplementary File 2 for "De novo identification of universal cell mechanics gene signatures"

### Sheet: Sheet1
Supplementary File 2
Overview of transcriptomic profiling details for the datasets used in this study.
	glioblastoma	Carcinoma FANTOM5	Carcinoma CCLE microarray	Carcinoma CCLE RNASeq	Carcinoma Genetech	MCF10A	iPSCs	developing neurons
accession no	GEO: GSE77751	DDBJ: DRA000991	GEO: GSE36139	DepMap: release 21Q4#	GEO: GSE30611	GEO: GSE69822	GEO: GSE49940	GEO: GSE51606
technology	HT seq	CAGE	microarray	HT seq	HT seq	HT seq	microarray	HT seq
instrument	Illumina HiSeq 2500	Helicos HeliScope	GeneChip Scanner 3000&	Illumina HiSeq 2000/2500	Illumina HiSeq 2000	Illumina HiSeq 2500	Illumina BeadArray Reader*	Illumina HiSeq 2000
platform ID	GPL16791	GPL14761	GPL15308	N/A	GPL11154	GPL16791	GPL6885	GPL13112
sequencing depth	26–35 million single-end reads per sample	4 million mapped tags per sample	N/A	≥ 100 million paired reads per sample	61 million reads per sample	31 million single-end reads per library	N/A	30-40 million reads per sample
RNA isolation	total RNA, High Pure RNA Isolation Kit (Roche)	total RNA, miRNeasy Kit (Qiagen)	Trizol extraction (Invitrogen)	N/A	AllPrep DNA/RNA Kit (Qiagen)	total RNA, RNeasy Kit (Qiagen)	total RNA, RNeasy Kit (Qiagen)	polyA RNA, μMACS™ mRNA Isolation Kit (Miltenyi)
library preparation	Ultra Directional RNA Library Prep (NEB)	HeliScopeCAGE (Itoh et al., 2012)	Affymetrix One-Cycle Target labelling	TruSeq RNA Sample Prep Kit (Illumina)	TruSeq RNA Sample Prep Kit (Illumina)	TruSeq RNA Sample Prep Kit (Illumina)	labelling with biotin	custom protocol
alignment	to GRCh38 GSNAP (v 2014‑12‑17)	to GRCh37 Delve	N/A	to GRCh38	to GRCh37 GSNAP (v 2011-12-28)	to GRCh37 TopHat (v 2.0.10)	BeadStudio (v 3.2)	to MGSCv37 BWA (v 0.5.9)
counting	featureCounts (v 1.4.6)	decomposition peak identification (DPI)$ (Forrest et al., 2014)	Affymetrix probe set definition, Brainarray	GTEx pipeline‡	N/A	HTSeq (v 0.6.1)†	BeadStudio (v 3.2)	BEDtools (v 2.11)
normalization	size factor normalization (DESeq2 v 1.6.2)	TPM - tags per million (edgeR)	RMA and qnt	TPM using RSEM‡	variance- stabilized reads (as in DeSeq)	RPKM (DESeq2 v 1.4.5)	log2-scaling, qnt (Lumi)	size factor normalization (DESeq v 1.8.1)
#DepMap Public 21Q4 Primary Files, accessed via DepMap portal https://depmap.org/portal/download/,
&with Affymetrix Human Genome U133 Plus 2 arrays (Affymetrix),
*with mouseRef-8 v2 expression BeadChips (Illumina),
$available at https://github.com/hkawaji/dpi1/,
†available at http://www-huber.embl.de/users/anders/HTSeq/doc/count.html,
‡see https://github.com/broadinstitute/ccle_processing#rnaseq
