## Supplementary File 3 for "De novo identification of universal cell mechanics gene signatures"

### Sheet: Sheet1
Supplementary File 3
List of sample IDs assigned to the different cell states in the respective transcriptomic datasets.
dataset; accession number	cell state	sample IDs
Glioblastoma; GEO: GSE77751	FGFJI (soft)	GSM2058533 | GSM2058534 | GSM2058535 | GSM2058542 | GSM2058543 | GSM2058544 | GSM2058551 | GSM2058552 | GSM2058553
	EGF medium)	GSM2058530 | GSM2058531 | GSM2058532 | GSM2058539 | GSM2058540 | GSM2058541 | GSM2058548 | GSM2058549 | GSM2058550
	serum (stiff)	GSM2058536 | GSM2058537 | GSM2058538 | GSM2058545 | GSM2058546 | GSM2058547 | GSM2058554 | GSM2058555 | GSM2058556
Carcinoma, FANTOM 5; DDBJ: DRA000991	small-cell (soft)	10541 (lung) | 10562 (lung, WahT) | 10609 (stomach, ECC4) | 10610 (intestine, ECC10) | 10841 (lung) | | 10842 (lung)
	adeno (stiff)	10408 (lung) | 10499 (lung, A549) | 10612 (stomach, MKN45) | 10614 (stomach, MKN1) | 10734 (intestine, TGBC18TKB) | 10796 (stomach) |
Carcinoma, CCLE microarray GEO: GSE36139	small-cell (soft), lung	GSM886942 | GSM886957 | GSM886958 | GSM886959 | GSM886960 | GSM886961 | GSM886967 | GSM886980 | GSM886981 | GSM886982 | GSM886983 | GSM886984 | GSM886985 | GSM887052 | GSM887350 | GSM887351 | GSM887352 | GSM887354 | GSM887356 | GSM887357 | GSM887363 | GSM887365 | GSM887370 | GSM887377 | GSM887384 | GSM887387 | GSM887389 | GSM887391 | GSM887392 | GSM887396 | GSM887399 | GSM887400 | GSM887403 | GSM…
	adeno (stiff), lung	GSM886915 | GSM886946 | GSM886955 | GSM886990 | GSM887050 | GSM887055 | GSM887056 | GSM887059 | GSM887060 | GSM887093 | GSM887104 | GSM887285 | GSM887339 | GSM887358 | GSM887359 | GSM887361 | GSM887364 | GSM887366 | GSM887368 | GSM887371 | GSM887372 | GSM887373 | GSM887374 | GSM887375 | GSM887376 | GSM887378 | GSM887379 | GSM887380 | GSM887381 | GSM887382 | GSM887394 | GSM887395 | GSM887401 | GSM…
	adeno (stiff), stomach	GSM886838 | GSM886864 | GSM887013 | GSM887021 | GSM887029 | GSM887030 | GSM887081 | GSM887161 | GSM887200 | GSM887268 | GSM887324 | GSM887325 | GSM887326 | GSM887461 | GSM887463 | GSM887474 | GSM887611 | GSM887614 | GSM887634 |
	adeno (stiff), large intestine	GSM886897 | GSM886924 | GSM886933 | GSM886935 | GSM886940 | GSM886941 | GSM886943 | GSM886979 | GSM887027 | GSM887057 | GSM887063 | GSM887109 | GSM887141 | GSM887142 | GSM887212 | GSM887274 | GSM887277 | GSM887278 | GSM887279 | GSM887280 | GSM887281 | GSM887303 | GSM887431 | GSM887443 | GSM887445 | GSM887479 | GSM887526 | GSM887541 | GSM887576 | GSM887643 | GSM887644 | GSM887645 | GSM887646 | GSM…
Carcinoma, CCLE RNA-Seq; DepMap: release 21Q4	small-cell (soft), lung	ACH-000129 | ACH-000179 | ACH-000187 | ACH-000257 | ACH‑000290 | ACH-000292 | ACH-000297 | ACH-000298 | ACH‑000355 | ACH-000358 | ACH-000382 | ACH-000394 | ACH‑000399 | ACH-000431 | ACH-000506 | ACH-000508 | ACH‑000514 | ACH-000515 | ACH-000523 | ACH-000525 | ACH‑000530 | ACH-000559 | ACH-000586 | ACH-000594 | ACH‑000610 | ACH-000639 | ACH-000659 | ACH-000670 | ACH‑000695 | ACH-000698 | ACH-00070…
	adeno (stiff), lung	ACH-000012 | ACH-000021 | ACH-000033 | ACH-000035 | ACH‑000062 | ACH-000066 | ACH-000109 | ACH-000121 | ACH‑000132 | ACH-000161 | ACH-000177 | ACH-000216 | ACH‑000222 | ACH-000257 | ACH-000282 | ACH-000314 | ACH‑000324 | ACH-000327 | ACH-000343 | ACH-000344 | ACH‑000360 | ACH-000379 | ACH-000414 | ACH-000416 | ACH‑000421 | ACH-000448 | ACH-000451 | ACH-000482 | ACH‑000496 | ACH-000501 | ACH-00052…
Carcinoma, Genentech; GEO: GSE30611	small-cell (soft), lung	123 | 388 | 389 | 444 | 447 | 448 | 511 | 517 | 525 | 529 | 548 | 549 | 550 | 558 | 566 | 567 | 576 | 577 | 578 | 581 | 618 | 619 | 631 | 632 | 633 | 634 | 635 | 637 | 638 | 639 |
	adeno (stiff), lung	112 | 116 | 117 | 118 | 120 | 126 | 127 | 128 | 269 | 271 | 272 | 273 | 274 | 275 | 281 | 282 | 283 | 284 | 291 | 298 | 299 | 300 | 301 | 383 | 471 | 472 | 488 | 497 | 515 | 527 | 551 | 557 | 562 | 563 | 580 | 585 | 592 | 615 |
	adeno (stiff), stomach	17 | 18 | 19 | 21 | 22 | 23 | 24 | 26 | 27 | 109 | 110 | 330 | 621 | 626 |
MCF10A; GEO: GSE69822	wt (soft)	GSM1709515 | GSM1709516 | GSM1709517
	H1047R (stiff)	GSM1709554 | GSM1709555 | GSM1709556
iPSCs; GEO: GSE49940	F-class (soft)	GSM1544134 | GSM1544135 | GSM1544139 | GSM1544140 | GSM1544146 | GSM1544160
	C-class (stiff)	GSM1544136 | GSM1544137 | GSM1544138 | GSM1544141 | GSM1544142 | GSM1544143 | GSM1544144 | GSM1544145 | GSM1544147 | GSM1544148 | GSM1544149 | GSM1544150 | GSM1544151 | GSM1544152 | GSM1544153 | GSM1544154 | GSM1544155 | GSM1544156 | GSM1544157 | GSM1544158 | GSM1544159 | GSM1544161
developing neurons; GEO: GSE51606	PPs (soft)	GSM1249110 | GSM1249113 | GSM1249116
	NNs (stiff)	GSM1249112 | GSM1249115 | GSM1249118
