## Supplementary material for "De novo identification of universal cell mechanics gene signatures": Figure 2 - Source Data 1

### Sheet: Fig2A-E
Figure 2–Source Data 1
Young's moduli E for the datasets presnted in Figure 2A–E
values represent medians of individual measuremnt replicates; for all event data see https://doi.org/10.6084/m9.figshare.c.5399826
	Young's modulus E (kPa)
	(A) Glioblastoma			(B) Carcinoma						(C) MCF10A		(D) iPSCs		(E) Dev neurons
	FGFJI	EGF	serum	ECC4	TGBC	WahT	A549	ECC10	MKN1&45	WT	H1024R	F-class	C-class	PPs	NNs
	0.839137	0.904182	1.00225	0.915985	1.34293	0.905546	1.30525	0.713003	1.02158	1.52859	2.43669	1.25639	1.57427	0.661011	0.741435
	0.892605	0.931057	1.17269	0.915394	1.33228	0.843218	1.05642	0.820814	1.07502	1.52994	2.25073	1.19188	1.35772	0.544696	0.835796
	0.895922	0.968627	1.22474	0.974665	1.31144	0.885585	1.19695	0.929502	1.03558	1.52368	2.15309	1.17521	1.20957	0.754667	0.864173
	0.73284	0.821297	1.24397	1.06162	1.32513	0.899375	1.20211	0.76377	1.09074	1.53369	2.23013	1.14408	1.25582	0.711835	0.836432
	0.805792	0.935819	1.08809	0.797014	1.22358	0.908186	1.33485	0.769213	1.08114	1.53717	2.25233	1.10796	1.21855
	0.880424	1.00784	1.15165	1.05363		0.957121	1.13989		1.10521	1.52498	2.26621	1.30056	1.27859
	0.754691	0.901004	1.17252	0.930152			1.20435		1.52084			1.23367	1.24467
				0.925088			1.35662		1.38673			1.23758	1.34864
									1.44138			1.21177	1.40585
									1.5842			1.21806	1.32197
									1.37765			1.16619	1.18845
									1.32118			1.11742	1.19832
Median	0.839137	0.931057	1.17252	0.92762	1.32513	0.902461	1.20323	0.769213	1.2132	1.52927	2.25153	1.20183	1.2672	0.686423	0.836114
Error (MAD - Mean Absolute Deviation of the Median)	0.0534682	0.0300525	0.0522189	0.0296358	0.0136877	0.0113006	0.082677	0.0516013	0.168993	0.00435726	0.0180408	0.0356929	0.0632598	0.0468279	0.0141885
N	7	7	7	8	5	6	8	5	12	6	6	12	12	4	4
