## Supplementary material for "De novo identification of universal cell mechanics gene signatures": Figure 3 - Source Data 1

### Sheet: Caption
Figure 3–Source Data 1
PC1 and PC2 values for individual datapoints in Figure 3B and 3C (see the respective sheets)

### Sheet: Fig3B
Figure 3 –Source Data 1; Fig 3B
PC1 and PC2 values for individual datapoints in Figure 3B; see below for sample description.
Sample	PC1	PC2
X01-F-1	-14.9713	1.69959
X01-F-2	-13.5967	4.11807
X01-F-3	-13.5664	1.39789
X04-F-1	-22.2295	0.84958
X04-F-3	-22.2252	0.605371
X04-F-4	-20.0646	2.85567
X08-F-2	7.82093	-0.162529
X08-F-4	11.4116	-2.59634
X08-F-5	12.5641	-3.1172
X01-E-1	-14.9265	1.6824
X01-E-2	-15.0928	1.52548
X01-E-3	-13.4247	0.778972
X04-E-1	-20.7701	0.426906
X04-E-2	-20.7509	-1.374
X04-E-3	-23.2187	2.29022
X08-E-1	12.7377	-2.54627
X08-E-2	14.1985	-3.43484
X08-E-3	12.8216	-2.52803
X01-S-1	-21.281	-21.6156
X01-S-2	-19.1684	-21.5242
X01-S-3	-20.6166	-21.0097
X04-S-1	-26.3259	-25.4254
X04-S-2	-27.0081	-28.3546
X04-S-3	-27.1085	-28.7058
X08-S-1	14.1708	-26.9923
X08-S-2	10.3475	-28.0905
X08-S-3	10.8203	-26.8802
Sample descirption
displayed name	sample ID	sample title	cell type	sample source name
X01-E-1	GSM2058530	X01-EGF-1	Glioblastoma	X01 GBM cells grown in EGF containing medium for 5 days
X01-E-2	GSM2058531	X01-EGF-2	Glioblastoma	X01 GBM cells grown in EGF containing medium for 5 days
X01-E-3	GSM2058532	X01-EGF-3	Glioblastoma	X01 GBM cells grown in EGF containing medium for 5 days
X01-F-1	GSM2058533	X01-FGFJI-1	Glioblastoma	X01 GBM cells grown in FGF + JAK inhibitor containing medium for 5 days
X01-F-2	GSM2058534	X01-FGFJI-2	Glioblastoma	X01 GBM cells grown in FGF + JAK inhibitor containing medium for 5 days
X01-F-3	GSM2058535	X01-FGFJI-3	Glioblastoma	X01 GBM cells grown in FGF + JAK inhibitor containing medium for 5 days
X01-S-1	GSM2058536	X01-Serum-1	Glioblastoma	X01 GBM cells grown in serum containing medium for 5 days
X01-S-2	GSM2058537	X01-Serum-2	Glioblastoma	X01 GBM cells grown in serum containing medium for 5 days
X01-S-3	GSM2058538	X01-Serum-3	Glioblastoma	X01 GBM cells grown in serum containing medium for 5 days
X04-E-1	GSM2058539	X04-EGF-1	Glioblastoma	X04 GBM cells grown in EGF containing medium for 5 days
X04-E-2	GSM2058540	X04-EGF-2	Glioblastoma	X04 GBM cells grown in EGF containing medium for 5 days
X04-E-3	GSM2058541	X04-EGF-3	Glioblastoma	X04 GBM cells grown in EGF containing medium for 5 days
X04-F-1	GSM2058542	X04-FGFJI-1	Glioblastoma	X04 GBM cells grown in FGF + JAK inhibitor containing medium for 5 days
X04-F-3	GSM2058543	X04-FGFJI-3	Glioblastoma	X04 GBM cells grown in FGF + JAK inhibitor containing medium for 5 days
X04-F-4	GSM2058544	X04-FGFJI-4	Glioblastoma	X04 GBM cells grown in FGF + JAK inhibitor containing medium for 5 days
X04-S-1	GSM2058545	X04-Serum-1	Glioblastoma	X04 GBM cells grown in serum containing medium for 5 days
X04-S-2	GSM2058546	X04-Serum-2	Glioblastoma	X04 GBM cells grown in serum containing medium for 5 days
X04-S-3	GSM2058547	X04-Serum-3	Glioblastoma	X04 GBM cells grown in serum containing medium for 5 days
X08-E-1	GSM2058548	X08-EGF-1	Glioblastoma	X08 GBM cells grown in EGF containing medium for 5 days
X08-E-2	GSM2058549	X08-EGF-2	Glioblastoma	X08 GBM cells grown in EGF containing medium for 5 days
X08-E-3	GSM2058550	X08-EGF-3	Glioblastoma	X08 GBM cells grown in EGF containing medium for 5 days
X08-F-2	GSM2058551	X08-FGFJI-2	Glioblastoma	X08 GBM cells grown in FGF + JAK inhibitor containing medium for 5 days
X08-F-4	GSM2058552	X08-FGFJI-4	Glioblastoma	X08 GBM cells grown in FGF + JAK inhibitor containing medium for 5 days
X08-F-5	GSM2058553	X08-FGFJI-5	Glioblastoma	X08 GBM cells grown in FGF + JAK inhibitor containing medium for 5 days
X08-S-1	GSM2058554	X08-Serum-1	Glioblastoma	X08 GBM cells grown in serum containing medium for 5 days
X08-S-2	GSM2058555	X08-Serum-2	Glioblastoma	X08 GBM cells grown in serum containing medium for 5 days
X08-S-3	GSM2058556	X08-Serum-3	Glioblastoma	X08 GBM cells grown in serum containing medium for 5 days

### Sheet: Fig3C
Figure 3–Source Data 1; Fig 3C
PC1 and PC2 values for individual datapoints in Figure 3C; see below for sample description.
Sample	PC1	PC2
F #01	-88.8434	-24.7934
F #02	-80.9454	-3.38742
F #06	-48.3345	-5.99126
F #07	-75.5479	-22.7573
F #13	-26.754	3.0245
F #27	-51.5933	18.7897
C #03	11.3859	-33.538
C #04	29.6998	-33.3673
C #05	4.61493	-25.411
C #08	5.30294	2.51953
C #09	57.5632	-17.36
C #10	-2.46898	7.69481
C #11	17.64	-24.3621
C #12	-6.5992	15.8108
C #14	9.01701	33.1882
C #15	57.0713	20.845
C #16	-1.38451	-35.4808
C #17	-1.22367	57.1097
C #18	5.0531	42.5735
C #19	9.99268	25.1135
C #20	48.2925	30.762
C #21	60.0609	-52.1822
C #22	26.251	-23.741
C #23	36.2405	-0.706816
C #24	-4.44166	33.7851
C #25	3.21236	-44.474
C #26	15.53	30.6341
C #28	-8.79141	25.7023
Sample descirption
displayed name	sample ID	sample description	sample title	source name
F #01	GSM1544134	F-class cells	Pri clone 1	D16 primary reprogramming
F #02	GSM1544135	F-class cells	Pri clone 2	D16 primary reprogramming
F #06	GSM1544139	F-class cells	Pri clone 6	D16 primary reprogramming
F #07	GSM1544140	F-class cells	Pri clone 7	D16 primary reprogramming
F #13	GSM1544146	F-class cells	Pri clone 13	D16 primary reprogramming
F #27	GSM1544160	F-class cells	Pri clone 27	D16 primary reprogramming
C #03	GSM1544136	C-class cells	Pri clone 3	D16 primary reprogramming
C #04	GSM1544137	C-class cells	Pri clone 4	D16 primary reprogramming
C #05	GSM1544138	C-class cells	Pri clone 5	D16 primary reprogramming
C #08	GSM1544141	C-class cells	Pri clone 8	D16 primary reprogramming
C #09	GSM1544142	C-class cells	Pri clone 9	D16 primary reprogramming
C #10	GSM1544143	C-class cells	Pri clone 10	D16 primary reprogramming
C #11	GSM1544144	C-class cells	Pri clone 11	D16 primary reprogramming
C #12	GSM1544145	C-class cells	Pri clone 12	D16 primary reprogramming
C #14	GSM1544147	C-class cells	Pri clone 14	D16 primary reprogramming
C #15	GSM1544148	C-class cells	Pri clone 15	D16 primary reprogramming
C #16	GSM1544149	C-class cells	Pri clone 16	D16 primary reprogramming
C #17	GSM1544150	C-class cells	Pri clone 17	D16 primary reprogramming
C #18	GSM1544151	C-class cells	Pri clone 18	D16 primary reprogramming
C #19	GSM1544152	C-class cells	Pri clone 19	D16 primary reprogramming
C #20	GSM1544153	C-class cells	Pri clone 20	D16 primary reprogramming
C #21	GSM1544154	C-class cells	Pri clone 21	D16 primary reprogramming
C #22	GSM1544155	C-class cells	Pri clone 22	D16 primary reprogramming
C #23	GSM1544156	C-class cells	Pri clone 23	D16 primary reprogramming
C #24	GSM1544157	C-class cells	Pri clone 24	D16 primary reprogramming
C #25	GSM1544158	C-class cells	Pri clone 25	D16 primary reprogramming
C #26	GSM1544159	C-class cells	Pri clone 26	D16 primary reprogramming
C #28	GSM1544161	C-class cells	Pri clone 28	D16 primary reprogramming
