## Supplementary material for "De novo identification of universal cell mechanics gene signatures": Figure 3 - Source Data 2

### Sheet: Caption
Figure 3–Source Data 2
Combined PC-corr values calculated as means or minimum value of the two discovery datasets, together with loadings of PC1, used for creating networks presented in Figure 3E–G.

### Sheet: PCcorr_mean
Figure 3–Source Data 2; PCCorr_mean
PC-corr comb mean values defines edge thickness in Figure 3E
Combined PC-corr values calculated as means of the two analyzed sets specifying the values for network edges. Edges above a cut-off of 0.75 are displayed. The cut-off is indicated with a horizontal line at the bottom.
	node i	node j	edge, PC corri,jcomb (mean)
1	FHL2	THBS1	0.863
2	ANKRD1	IL11	0.813
3	MFAP5	THBS1	0.803
4	FHL2	IGFBP7	0.788
5	IGFBP7	THBS1	0.788
6	C1QTNF1	IGFBP6	0.785
7	FHL2	TAGLN	0.782
8	IGFBP7	TAGLN	0.782
9	TAGLN	THBS1	0.782
10	ATP8B1	FHL2	0.78
11	CNN2	FHL2	0.774
12	FHL2	MFAP5	0.767
13	LRRC15	THBS1	0.766
14	CAV1	FHL2	0.765
15	CAV1	IGFBP7	0.765
16	CAV1	TAGLN	0.765
17	CAV1	THBS1	0.765
18	C1QTNF1	CLIC3	0.762
19	FHL2	IGFBP3	0.758
20	DPYSL5	INSM1	0.758
21	CLIC3	TRIM29	0.756
22	C1QTNF1	KRT80	0.756
23	FHL2	WISP2	0.754
24	THBS1	WISP2	0.754
25	CAV1	MRGPRF	0.754
26	ARHGDIB	IL7R	0.754
27	CXXC4	DPYSL5	0.752
28	ABCC3	IER3	0.752
29	CLDN4	TACSTD2	0.751
30	CYR61	MFAP5	0.751	↑ cut-off 0.75

### Sheet: PCCorr_min
Figure 3–Source Data 2; PCCorr_min
Values defines edge thickness in Figure 3F and G
Combined PC-corr values calculated as minimum values of the two analyzed sets specifying the values for network edges. Edges above a cut-off of 0.70 are displayed. Cut-offs 0.70 and 0.75 are marked with a horizontal line.
	node i	node j	edge, PC corri,jcomb (min)
1	FHL2	THBS1	0.803
2	FHL2	IGFBP7	0.785
3	IGFBP7	THBS1	0.785
4	FHL2	TAGLN	0.782
5	IGFBP7	TAGLN	0.782
6	TAGLN	THBS1	0.782
7	ANKRD1	IL11	0.781
8	CAV1	FHL2	0.759
9	CAV1	IGFBP7	0.759
10	CAV1	TAGLN	0.759
11	CAV1	THBS1	0.759
12	CLIC3	TRIM29	0.751	↑ cut-off 0.75
13	ATP8B1	FHL2	0.748
14	CAV1	MRGPFR	0.736
15	FHL2	IGFBP3	0.733
16	ARHGDIB	IL7R	0.726
17	CYR61	MFAP5	0.725
18	IGFBP3	TAGLN	0.718
19	MAL	TRIM29	0.718
20	FHL2	LBH	0.717
21	FHL2	MRGPFR	0.716
22	MRGPFR	THBS1	0.709
23	CLIC3	SYT8	0.709
24	LBH	TAGLN	0.706
25	IGFBP6	MRGPFR	0.705
26	ASCL1	LRRN2	0.703
27	ATP8B1	MRGPFR	0.702
28	SYT8	TRIM29	0.701
29	CYR61	THBS1	0.7	↑ cut-off 0.70

### Sheet: Loadings
Figure 3–Source Data 2; Loadings
<Vi> values define colours of the nodes in Figure 3E–G
List of target genes together with their processed PC loadings. Vi1, Vi2 - processed PC loadings (for the component showing good discrimination between the different cell states, here PC1 for both datasets) for the i-th gene of the datasets 1 and 2, respectively. <Vi> – mean of the processed PC loadings from two discovery datasets for the i-th gene.
	gene name	gene description	Vi1	Vi2	<Vi>
1	ABCC3	ATP binding cassette subfamily C member 3	0.849	0.693	0.771
2	ANKRD1	ankyrin repeat domain 1	0.933	0.781	0.857
3	ARHGDIB	Rho GDP dissociation inhibitor beta	0.726	0.933	0.829
4	ASCL1	achaete-scute family bHLH transcription factor 1	-0.703	-0.813	-0.758
5	ATP8B1	ATPase phospholipid transporting 8B1	0.813	0.748	0.78
6	C1QTNF1	C1q and TNF related 1	0.895	0.697	0.796
7	CAV1	caveolin 1	0.772	0.759	0.765
8	CLDN4	claudin 4	0.754	0.919	0.836
9	CLIC3	chloride intracellular channel 3	0.827	0.794	0.81
10	CNN2	calponin 2	0.673	0.92	0.796
11	CXXC4	CXXC finger protein 4	-0.614	-0.891	-0.752
12	CYR61	cellular communication network factor 1	0.777	0.754	0.765
13	DPYSL5	dihydropyrimidinase like 5	-0.686	-0.97	-0.828
14	FHL2	four and a half LIM domains 2	0.951	0.927	0.939
15	IER3	immediate early response 3	0.841	0.918	0.879
16	IGFBP3	insulin like growth factor binding protein 3	0.733	0.904	0.819
17	IGFBP6	insulin like growth factor binding protein 6	0.879	0.749	0.814
18	IGFBP7	insulin like growth factor binding protein 7	0.79	0.785	0.788
19	IL11	interleukin 11	0.845	0.88	0.862
20	IL7R	interleukin 7 receptor	0.788	-0.786	0.001
21	INSM1	INSM transcriptional repressor 1	-0.739	-0.979	-0.859
22	KRT80	keratin 80	0.872	0.639	0.756
23	LBH	LBH regulator of WNT signaling pathway	0.731	0.717	0.724
24	LRRC15	leucine rich repeat containing 15	0.916	-0.617	0.149
25	LRRN2	leucine rich repeat neuronal 2	-0.721	-0.733	-0.727
26	MAL	mal, T cell differentiation protein	0.724	0.841	0.782
27	MFAP5	microfibril associated protein 5	0.921	0.725	0.823
28	MRGPFR	MAS related GPR family member F	0.775	0.751	0.763
29	SYT8	synaptotagmin 8	0.746	0.709	0.727
30	TACSTD2	tumor associated calcium signal transducer 2	0.689	0.833	0.761
31	TAGLN	transgelin	0.782	0.782	0.782
32	THBS1	thrombospondin 1	0.922	0.803	0.863
33	TRIM29	tripartite motif containing 29	0.751	0.76	0.756
34	WISP2	cellular communication network factor 5	0.834	0.674	0.754
