## Supplementary material for "De novo identification of universal cell mechanics gene signatures": Figure 4 - Source Data 1

### Sheet: Caption
Figure 4–Source Data 1
Expression values of the target genes used for plotting the heatmaps in Figure 4A–E.

### Sheet: Fig4A
Figure 4–Source Data 1; Fig 4A
Expression values of target genes, as well as the combinatorial marker (comb, mean of the five target genes), for the glioblastoma dataset (Figure 4A)
see below for sample description
Input values for the clustergram function, correspond to the log10 of expression levels for a given gene and sample; sample order arbitrary
	X01-F-1	X01-F-2	X01-F-3	X04-F-1	X04-F-3	X04-F-4	X08-F-2	X08-F-4	X08-F-5	X01-E-1	X01-E-2	X01-E-3	X04-E-1	X04-E-2	X04-E-3	X08-E-1	X08-E-2	X08-E-3	X01-S-1	X01-S-2	X01-S-3	X04-S-1	X04-S-2	X04-S-3	X08-S-1	X08-S-2	X08-S-3
cav1	2.49831	2.62839	2.52763	2.68664	2.80618	2.72263	2.5682	2.51188	2.50106	2.96848	2.79099	3.0013	2.82413	3.14829	3.08955	2.86153	3.08279	2.91116	3.71231	3.9059	3.991	3.96797	4.05994	4.10585	4.04403	4.21155	4.12633
fhl2	0.477121	0.477121	0.477121	0.69897	0.60206	0	0.30103	0	0.30103	1.36173	0.954243	1.41497	1.4624	1.44716	1.34242	0.845098	0.60206	0.477121	2.26245	2.75205	2.72263	2.9345	2.91062	2.78817	2.95036	2.52504	2.53275
igfbp7	2.4014	2.60314	2.24055	2.47712	2.74429	1.77815	2.61805	2.58546	2.64836	3.01662	2.58883	3.17231	2.85065	2.90363	3.07225	2.57634	2.82151	2.70501	3.67797	3.84448	3.95002	3.80346	3.8433	3.72997	4.43268	4.09688	4.17502
tagln	1.92942	2	1.99564	1.99564	2.28556	1.41497	2.07918	2.11727	2.15534	2.19866	1.95424	2.29447	2.36922	2.15229	2.46389	1.716	1.76343	1.72428	3.25042	3.38987	3.48444	3.51654	3.53479	3.37603	3.35641	3.00217	3.01745
thbs1	2.49276	2.68124	2.32634	2.72754	3.00988	2.16732	2.32838	2.26482	2.233	2.78817	2.44716	3.02776	2.95085	2.84757	3.14082	2.23805	2.33244	2.21748	4.22984	4.31061	4.54696	4.34382	4.76839	4.40487	5.0137	4.32377	4.25161
comb	1.9598	2.07798	1.91345	2.11718	2.28959	1.61662	1.97897	1.89589	1.96776	2.46673	2.14709	2.58216	2.49145	2.49979	2.62179	2.0474	2.12045	2.00701	3.4266	3.64058	3.73901	3.71326	3.82341	3.68098	3.95944	3.63188	3.62063
Standardized expression values that are used to specify the color in the heatmap; sample order determined by the clustering algorithm
	X04-F-4	X08-F-4	X08-F-5	X08-F-2	X01-F-3	X01-F-1	X01-F-2	X04-F-1	X01-E-2	X08-E-1	X08-E-3	X08-E-2	X04-F-3	X04-E-1	X01-E-1	X04-E-2	X01-E-3	X04-E-3	X01-S-1	X01-S-2	X04-S-1	X04-S-3	X04-S-2	X01-S-3	X08-S-2	X08-S-3	X08-S-1
cav1	-0.759633	-1.09884	-1.11626	-1.0082	-1.0735	-1.12069	-0.911323	-0.817572	-0.649614	-0.536069	-0.456199	-0.179959	-0.625163	-0.596279	-0.363932	-0.0745207	-0.31111	-0.169068	0.833284	1.14487	1.24477	1.46669	1.3928	1.28185	1.63682	1.49965	1.36719
fhl2	-1.346	-1.346	-1.0552	-1.0552	-0.885091	-0.885091	-0.885091	-0.67078	-0.424181	-0.529617	-0.885091	-0.764397	-0.764397	0.0667094	-0.0305404	0.0519872	0.020896	-0.0491896	0.839579	1.31254	1.48879	1.34743	1.46573	1.28413	1.09325	1.1007	1.50412
igfbp7	-1.90375	-0.729782	-0.638315	-0.682394	-1.23134	-0.997438	-0.704067	-0.887327	-0.72488	-0.743043	-0.555939	-0.386519	-0.498812	-0.344155	-0.102807	-0.267104	0.123602	-0.0219045	0.858922	1.10105	1.0414	0.934543	1.09933	1.25453	1.46808	1.58172	1.9564
tagln	-1.57829	-0.522021	-0.464771	-0.57931	-0.704965	-0.804555	-0.6984	-0.704965	-0.76722	-1.12554	-1.11309	-1.05421	-0.268916	-0.143092	-0.399616	-0.469355	-0.255517	-0.000695296	1.18226	1.392	1.5825	1.37118	1.60995	1.53423	0.808878	0.831867	1.34167
thbs1	-1.07513	-0.97368	-1.00679	-0.907541	-0.909668	-0.736496	-0.540374	-0.492197	-0.783947	-1.00154	-1.02293	-0.903318	-0.198416	-0.259833	-0.429111	-0.367299	-0.179809	-0.0621602	1.071	1.15505	1.18961	1.25313	1.6314	1.40099	1.16874	1.09367	1.88665
comb	-1.35471	-0.994879	-0.902278	-0.887832	-0.972244	-0.912526	-0.76026	-0.70975	-0.67121	-0.799654	-0.851702	-0.705545	-0.487604	-0.227523	-0.25937	-0.216775	-0.110642	-0.0595849	0.97738	1.25309	1.34673	1.30514	1.48865	1.37991	1.24188	1.22739	1.66392
Sample descirption
cg position	displayed name	sample ID	sample title	cell type	sample source name
1	X04-F-4	GSM2058544	X04-FGFJI-4	Glioblastoma	X04 GBM cells grown in FGF + JAK inhibitor containing medium for 5 days
2	X08-F-4	GSM2058552	X08-FGFJI-4	Glioblastoma	X08 GBM cells grown in FGF + JAK inhibitor containing medium for 5 days
3	X08-F-5	GSM2058553	X08-FGFJI-5	Glioblastoma	X08 GBM cells grown in FGF + JAK inhibitor containing medium for 5 days
4	X08-F-2	GSM2058551	X08-FGFJI-2	Glioblastoma	X08 GBM cells grown in FGF + JAK inhibitor containing medium for 5 days
5	X01-F-3	GSM2058535	X01-FGFJI-3	Glioblastoma	X01 GBM cells grown in FGF + JAK inhibitor containing medium for 5 days
6	X01-F-1	GSM2058533	X01-FGFJI-1	Glioblastoma	X01 GBM cells grown in FGF + JAK inhibitor containing medium for 5 days
7	X01-F-2	GSM2058534	X01-FGFJI-2	Glioblastoma	X01 GBM cells grown in FGF + JAK inhibitor containing medium for 5 days
8	X04-F-1	GSM2058542	X04-FGFJI-1	Glioblastoma	X04 GBM cells grown in FGF + JAK inhibitor containing medium for 5 days
9	X01-E-2	GSM2058531	X01-EGF-2	Glioblastoma	X01 GBM cells grown in EGF containing medium for 5 days
10	X08-E-1	GSM2058548	X08-EGF-1	Glioblastoma	X08 GBM cells grown in EGF containing medium for 5 days
11	X08-E-3	GSM2058550	X08-EGF-3	Glioblastoma	X08 GBM cells grown in EGF containing medium for 5 days
12	X08-E-2	GSM2058549	X08-EGF-2	Glioblastoma	X08 GBM cells grown in EGF containing medium for 5 days
13	X04-F-3	GSM2058543	X04-FGFJI-3	Glioblastoma	X04 GBM cells grown in FGF + JAK inhibitor containing medium for 5 days
14	X04-E-1	GSM2058539	X04-EGF-1	Glioblastoma	X04 GBM cells grown in EGF containing medium for 5 days
15	X01-E-1	GSM2058530	X01-EGF-1	Glioblastoma	X01 GBM cells grown in EGF containing medium for 5 days
16	X04-E-2	GSM2058540	X04-EGF-2	Glioblastoma	X04 GBM cells grown in EGF containing medium for 5 days
17	X01-E-3	GSM2058532	X01-EGF-3	Glioblastoma	X01 GBM cells grown in EGF containing medium for 5 days
18	X04-E-3	GSM2058541	X04-EGF-3	Glioblastoma	X04 GBM cells grown in EGF containing medium for 5 days
19	X01-S-1	GSM2058536	X01-Serum-1	Glioblastoma	X01 GBM cells grown in serum containing medium for 5 days
20	X01-S-2	GSM2058537	X01-Serum-2	Glioblastoma	X01 GBM cells grown in serum containing medium for 5 days
21	X04-S-1	GSM2058545	X04-Serum-1	Glioblastoma	X04 GBM cells grown in serum containing medium for 5 days
22	X04-S-3	GSM2058547	X04-Serum-3	Glioblastoma	X04 GBM cells grown in serum containing medium for 5 days
23	X04-S-2	GSM2058546	X04-Serum-2	Glioblastoma	X04 GBM cells grown in serum containing medium for 5 days
24	X01-S-3	GSM2058538	X01-Serum-3	Glioblastoma	X01 GBM cells grown in serum containing medium for 5 days
25	X08-S-2	GSM2058555	X08-Serum-2	Glioblastoma	X08 GBM cells grown in serum containing medium for 5 days
26	X08-S-3	GSM2058556	X08-Serum-3	Glioblastoma	X08 GBM cells grown in serum containing medium for 5 days
27	X08-S-1	GSM2058554	X08-Serum-1	Glioblastoma	X08 GBM cells grown in serum containing medium for 5 days

### Sheet: Fig4B
Figure 4–Source Data 1; Fig 4B
Expression values of target genes, as well as the combinatorial marker (comb, mean of the five target genes), for the iPSCs dataset (Figure 4B)
see below for sample description
Input values for the clustergram function, correspond to the log10 of expression levels for a given gene and sample; sample order arbitrary
	F #01	F #02	F #06	F #07	F #13	F #27	C #03	C #04	C #05	C #08	C #09	C #10	C #11	C #12	C #14	C #15	C #16	C #17	C #18	C #19	C #20	C #21	C #22	C #23	C #24	C #25	C #26	C #28
cav1	2.86243	2.87913	3.10124	2.96113	3.15435	3.27576	3.03684	3.19159	2.88857	3.18808	3.28392	3.28979	3.20459	3.20511	3.34881	3.58392	2.98006	3.49541	3.46827	3.31809	3.32984	3.39393	3.39861	3.48783	2.90886	3.02521	3.24602	3.03072
fhl2	2.31349	2.24872	2.6393	2.28765	2.54374	2.4917	2.85939	2.79308	2.54697	2.67211	2.91321	2.72486	2.63589	2.65515	2.67508	2.95786	2.54418	2.71232	2.78519	2.81224	2.74336	3.01006	2.88237	2.92556	2.41088	2.56748	2.74368	2.5191
igfbp7	3.02447	3.05282	3.26446	2.98486	3.1802	3.45948	3.19099	3.41326	3.06503	3.37458	3.42326	3.40719	3.36401	3.36195	3.47499	3.70001	3.10576	3.61905	3.59369	3.37991	3.52688	3.56381	3.57878	3.59571	3.10761	3.02418	3.41813	3.17649
tagln	2.41459	2.45563	2.63589	2.36131	2.48103	2.68324	2.68169	2.80403	2.48725	2.71687	2.70181	2.75744	2.67354	2.72333	2.79212	2.95207	2.46739	2.90978	2.90922	2.84731	2.78629	2.87315	2.82686	2.841	2.3303	2.34243	2.70591	2.50799
thbs1	2.55291	2.6135	2.78255	2.49764	2.68953	2.87722	2.78716	3.00324	2.6127	2.9152	2.89638	2.91691	2.79876	2.95728	3.02003	3.1523	2.49692	3.02472	3.09182	2.81047	2.97504	3.0982	3.05863	3.07442	2.57422	2.58894	2.92203	2.68591
comb	2.63358	2.64996	2.88469	2.61852	2.80977	2.95748	2.91121	3.04104	2.7201	2.97337	3.04372	3.01924	2.93536	2.98057	3.06221	3.26923	2.71886	3.15225	3.16964	3.0336	3.07228	3.18783	3.14905	3.18491	2.66637	2.70965	3.00715	2.78404
Standardized expression values that are used to specify the color in the heatmap; sample order determined by the clustering algorithm
	F #02	F #01	F #07	C #24	C #25	C #16	C #05	C #28	F #13	C #03	F #06	C #11	F #27	C #19	C #09	C #04	C #12	C #08	C #26	C #10	C #14	C #20	C #17	C #18	C #22	C #23	C #21	C #15
cav1	-1.54785	-1.629	-1.14956	-1.40344	-0.838309	-1.0576	-1.50203	-0.811528	-0.211019	-0.781819	-0.468983	0.0330487	0.378731	0.584351	0.418387	-0.030118	0.0355574	-0.0471578	0.23426	0.446889	0.733587	0.641432	1.44565	1.31385	0.975482	1.40886	0.952742	1.87559
fhl2	-2.06173	-1.74077	-1.86884	-1.25822	-0.482268	-0.597697	-0.583906	-0.722001	-0.599921	0.964147	-0.126395	-0.143299	-0.857768	0.730549	1.23083	0.635599	-0.0478357	0.0361767	0.390812	0.297567	0.0509185	0.38924	0.235441	0.596486	1.07803	1.29203	1.71073	1.4521
igfbp7	-1.3412	-1.47507	-1.66215	-1.08249	-1.47645	-1.09123	-1.28355	-0.757196	-0.739692	-0.688742	-0.34179	0.128284	0.579112	0.203363	0.408083	0.360868	0.118565	0.178199	0.383878	0.332213	0.652367	0.897398	1.33265	1.21289	1.14249	1.22246	1.07178	1.71496
tagln	-1.12621	-1.34507	-1.6293	-1.79467	-1.72999	-1.06347	-0.957543	-0.846891	-0.990686	0.0795829	-0.164699	0.0361282	0.0878682	0.962992	0.186907	0.732136	0.301702	0.267229	0.208772	0.483667	0.668645	0.637535	1.29621	1.29323	0.853946	0.929363	1.10085	1.52178
thbs1	-1.12059	-1.42252	-1.69795	-1.31633	-1.24299	-1.70153	-1.12457	-0.759757	-0.741727	-0.25525	-0.278202	-0.197407	0.193563	-0.139083	0.289028	0.821525	0.592507	0.382801	0.416851	0.391305	0.905164	0.68098	0.928539	1.2629	1.09752	1.17622	1.29469	1.5643
comb	-1.5126	-1.59775	-1.67607	-1.42726	-1.2023	-1.1544	-1.14795	-0.815539	-0.681796	-0.154431	-0.292317	-0.0288971	0.086103	0.481847	0.53442	0.520509	0.206119	0.168697	0.344346	0.407172	0.630553	0.682928	1.09868	1.18905	1.08203	1.26842	1.28362	1.70681
Sample descirption
cg position	displayed name	sample ID	sample description	sample title	source name
1	F #02	GSM1544135	F-class cells	Pri clone 2	D16 primary reprogramming
2	F #01	GSM1544134	F-class cells	Pri clone 1	D16 primary reprogramming
3	F #07	GSM1544140	F-class cells	Pri clone 7	D16 primary reprogramming
4	C #24	GSM1544157	C-class cells	Pri clone 24	D16 primary reprogramming
5	C #25	GSM1544158	C-class cells	Pri clone 25	D16 primary reprogramming
6	C #16	GSM1544149	C-class cells	Pri clone 16	D16 primary reprogramming
7	C #05	GSM1544138	C-class cells	Pri clone 5	D16 primary reprogramming
8	C #28	GSM1544161	C-class cells	Pri clone 28	D16 primary reprogramming
9	F #13	GSM1544146	F-class cells	Pri clone 13	D16 primary reprogramming
10	C #03	GSM1544136	C-class cells	Pri clone 3	D16 primary reprogramming
11	F #06	GSM1544139	F-class cells	Pri clone 6	D16 primary reprogramming
12	C #11	GSM1544144	C-class cells	Pri clone 11	D16 primary reprogramming
13	F #27	GSM1544160	F-class cells	Pri clone 27	D16 primary reprogramming
14	C #19	GSM1544152	C-class cells	Pri clone 19	D16 primary reprogramming
15	C #09	GSM1544142	C-class cells	Pri clone 9	D16 primary reprogramming
16	C #04	GSM1544137	C-class cells	Pri clone 4	D16 primary reprogramming
17	C #12	GSM1544145	C-class cells	Pri clone 12	D16 primary reprogramming
18	C #08	GSM1544141	C-class cells	Pri clone 8	D16 primary reprogramming
19	C #26	GSM1544159	C-class cells	Pri clone 26	D16 primary reprogramming
20	C #10	GSM1544143	C-class cells	Pri clone 10	D16 primary reprogramming
21	C #14	GSM1544147	C-class cells	Pri clone 14	D16 primary reprogramming
22	C #20	GSM1544153	C-class cells	Pri clone 20	D16 primary reprogramming
23	C #17	GSM1544150	C-class cells	Pri clone 17	D16 primary reprogramming
24	C #18	GSM1544151	C-class cells	Pri clone 18	D16 primary reprogramming
25	C #22	GSM1544155	C-class cells	Pri clone 22	D16 primary reprogramming
26	C #23	GSM1544156	C-class cells	Pri clone 23	D16 primary reprogramming
27	C #21	GSM1544154	C-class cells	Pri clone 21	D16 primary reprogramming
28	C #15	GSM1544148	C-class cells	Pri clone 15	D16 primary reprogramming

### Sheet: Fig4C
Figure 4 –Source Data 1; Fig 4C
Expression values of target genes, as well as the combinatorial marker (comb, mean of the five target genes), for the carcinoma dataset (Figure 4C)
see below for sample description
Input values for the clustergram function, correspond to the log10 of expression levels for a given gene and sample; sample order arbitrary
	TC-YIK	ECC10	DMS 144	LK-2	NCI-H82	WA-hT	ECC4	IM95m	JHUEM-1	MKN1	MKN45	A549	PC-14	JHOM-1	MCAS	8505C	TGBC18TKB	JHOS-2	SK-OV-3-R 2	SK-OV-3-R 1	HTOA	SUIT-2
cav1	0.00572073	0.0221625	0.0186226	0.0177059	0.00499709	0	0.0106194	0.0635555	0.171475	1.12157	0.536805	0.888484	1.52595	1.01286	1.28369	1.68738	1.51707	0.825523	1.41654	1.50556	0.110074	0.870135
fhl2	0.930949	1.35107	1.44296	1.77429	1.27693	1.61726	1.70721	1.48379	1.54572	1.83253	1.49719	1.47227	1.26999	1.24492	1.34684	1.79932	1.30616	1.69006	1.75358	1.47996	1.79602	1.45235
igfbp7	0	0	0.0639186	0.357945	0.0156308	0.0974672	0	0	0.912424	2.25886	0.730034	0.0892393	1.18558	2.37987	0	2.72426	0	2.25104	2.24668	1.97462	3.06263	2.57968
tagln	2.35115	1.99687	1.85935	1.61956	1.74194	1.93489	2.06304	1.96254	2.34789	2.20021	2.02243	1.84478	1.85051	1.80443	1.72709	2.26521	2.07101	1.84302	2.0168	2.25054	2.0238	2.25668
thbs1	0.701648	1.2636	0.712263	1.0663	0.640839	0.765086	0.526988	0.77694	0.824961	0.949998	0.896714	0.778903	0.625519	0.850533	1.00839	1.11899	1.06014	0.79723	0.763046	0.787645	0.759356	0.974427
comb	0.797893	0.926741	0.819422	0.967158	0.736068	0.882941	0.861573	0.857365	1.16049	1.67263	1.13664	1.01473	1.29151	1.45852	1.0732	1.91903	1.19088	1.48138	1.63933	1.59966	1.55038	1.62666
Standardized expression values that are used to specify the color in the heatmap; sample order determined by the clustering algorithm
	TC-YIK	JHUEM-1	ECC4	WA-hT	IM95m	DMS 144	NCI-H82	A549	MKN45	JHOM-1	PC-14	MCAS	TGBC18TKB	ECC10	LK-2	HTOA	JHOS-2	SK-OV-3-R 2	SK-OV-3-R 1	SUIT-2	MKN1	8505C
cav1	-1.03322	-0.773205	-1.02553	-1.04219	-0.942493	-1.01298	-1.03435	0.35153	-0.200131	0.546634	1.35149	0.971474	1.33756	-1.00742	-1.01441	-0.869521	0.252767	1.17987	1.3195	0.322747	0.717167	1.60472
fhl2	-2.49632	0.185278	0.889701	0.497317	-0.0848569	-0.26296	-0.987176	-0.135121	-0.0263928	-1.12679	-1.01745	-0.682206	-0.859662	-0.663771	1.18227	1.27708	0.814897	1.09194	-0.101547	-0.221994	1.43631	1.29145
igfbp7	-0.914832	-0.113967	-0.914832	-0.829281	-0.914832	-0.858728	-0.901112	-0.836503	-0.274057	1.17405	0.125788	-0.914832	-0.914832	-0.914832	-0.600651	1.77334	1.06097	1.05715	0.818359	1.34944	1.06785	1.47634
tagln	1.67126	1.65562	0.290448	-0.323746	-0.191236	-0.685815	-1.24851	-0.755662	0.0958029	-0.949038	-0.728189	-1.31968	0.328639	-0.0267137	-1.83508	0.102353	-0.764053	0.0688115	1.18905	1.21852	0.947826	1.25939
thbs1	-0.819457	-0.127604	-1.79939	-0.463535	-0.39703	-0.7599	-1.16062	-0.386012	0.274966	0.0158652	-1.24658	0.901535	1.19184	2.33339	1.22641	-0.495686	-0.283191	-0.474979	-0.336966	0.71098	0.573916	1.52204
comb	-1.17957	-0.146739	-0.998185	-0.937321	-1.01017	-1.11825	-1.35567	-0.561921	-0.214694	0.702168	0.226446	-0.395372	-0.060198	-0.812561	-0.697435	0.963806	0.767265	1.21718	1.1042	1.18108	1.31205	2.01389
Sample descirption
cg position	displayed name (cell line)	sample ID	class	tissue	description	library	catalog number	resource link
1	TC-YIK	10589	sc	Cervix	argyrophil small cell carcinoma cell line:TC-YIK	CNhs11725	RCB0443	http://www2.brc.riken.jp/lab/cell/detail.cgi?cell_no=RCB0443
2	JHUEM-1	10643	adeno	Uterus	endometrioid adenocarcinoma cell line:JHUEM-1	CNhs11748	RCB1548	http://www2.brc.riken.jp/lab/cell/detail.cgi?cell_no=RCB1548
3	ECC4	10609	sc	Intestine	small-cell gastrointestinal carcinoma cell line:ECC4	CNhs11734	RCB0982	http://www2.brc.riken.jp/lab/cell/detail.cgi?cell_no=RCB0982
4	WA-hT	10562	sc	Lung	small cell lung carcinoma cell line:WA-hT	CNhs11812	RCB2279	http://www2.brc.riken.jp/lab/cell/detail.cgi?cell_no=RCB2279
5	IM95m	10796	adeno	Stomach	adenocarcinoma cell line:IM95m	CNhs11882	JCRB1075.1	http://www.jhsf.or.jp/cgi-bin/HSRRB/C_ViewDetail.cgi?jcrb=JCRB1075.1
6	DMS 144	10841	sc	Lung	small cell lung carcinoma cell line:DMS 144	CNhs12808	CRL-2066	http://www.atcc.org/ATCCAdvancedCatalogSearch/ProductDetails/tabid/452/Default.aspx?Template=cellBiology&ATCCNum=CRL-2066
7	NCI-H82	10842	sc	Lung	small cell lung carcinoma cell line:NCI-H82	CNhs12809	HTB-175	http://www.atcc.org/ATCCAdvancedCatalogSearch/ProductDetails/tabid/452/Default.aspx?Template=cellBiology&ATCCNum=HTB-175
8	A549	10499	adeno	Lung	lung adenocarcinoma cell line:A549	CNhs11275	RCB0098	http://www2.brc.riken.jp/lab/cell/detail.cgi?cell_no=RCB0098
9	MKN45	10612	adeno	Stomach	gastric adenocarcinoma cell line:MKN45	CNhs11819	RCB1001	http://www2.brc.riken.jp/lab/cell/detail.cgi?cell_no=RCB1001
10	JHOM-1	10648	adeno	Ovary	mucinous adenocarcinoma cell line:JHOM-1	CNhs11752	RCB1676	http://www2.brc.riken.jp/lab/cell/detail.cgi?cell_no=RCB1676
11	PC-14	10408	adeno	Lung	lung adenocarcinoma cell line:PC-14	CNhs10726	RCB0446	http://www2.brc.riken.jp/lab/cell/detail.cgi?cell_no=RCB0446
12	MCAS	10784	adeno	Ovary	mucinous cystadenocarcinoma cell line:MCAS	CNhs11873	JCRB0240	http://www.jhsf.or.jp/cgi-bin/HSRRB/C_ViewDetail.cgi?jcrb=JCRB0240
13	TGBC18TKB	10417	adeno	Intestine	papillotubular adenocarcinoma cell line:TGBC18TKB	CNhs10734	RCB1169	http://www2.brc.riken.jp/lab/cell/detail.cgi?cell_no=RCB1169
14	ECC10	10610	sc	Stomach	small cell gastrointestinal carcinoma cell line:ECC10	CNhs11736	RCB0983	http://www2.brc.riken.jp/lab/cell/detail.cgi?cell_no=RCB0983
15	LK-2	10541	sc	Lung	small cell lung carcinoma cell line:LK-2	CNhs11285	RCB1970	http://www2.brc.riken.jp/lab/cell/detail.cgi?cell_no=RCB1970
16	HTOA	10693	adeno	Ovary	serous cystadenocarcinoma cell line:HTOA	CNhs11827	RCB0692	http://www2.brc.riken.jp/lab/cell/detail.cgi?cell_no=RCB0692
17	JHOS-2	10639	adeno	Ovary	serous adenocarcinoma cell line:JHOS-2	CNhs11746	RCB1521	http://www2.brc.riken.jp/lab/cell/detail.cgi?cell_no=RCB1521
18	SK-OV-3-R 2	11843	adeno	Bone_marrow	serous adenocarcinoma cell line:SK-OV-3-R after co-culture with SOC-57-02-G, biol_rep1	CNhs13508	-
19	SK-OV-3-R 1	11841	adeno	Bone_marrow	serous adenocarcinoma cell line:SK-OV-3-R, biol_rep1	CNhs13099	-
20	SUIT-2	10797	adeno	Pancreas	tubular adenocarcinoma cell line:SUIT-2	CNhs11883	JCRB1094	http://www.jhsf.or.jp/cgi-bin/HSRRB/C_ViewDetail.cgi?jcrb=JCRB1094
21	MKN1	10614	adeno	Stomach	gastric adenocarcinoma cell line:MKN1	CNhs11737	RCB1003	http://www2.brc.riken.jp/lab/cell/detail.cgi?cell_no=RCB1003
22	8505C	10437	adeno	Thyroid_gland	papillary adenocarcinoma cell line:8505C	CNhs11716	RCB2103	http://www2.brc.riken.jp/lab/cell/detail.cgi?cell_no=RCB2103

### Sheet: Fig4D
Figure 4–Source Data 1; Fig 4D
Expression values of target genes, as well as the combinatorial marker (comb, mean of the five target genes), for the MCF10A dataset (Figure 4D)
see below for sample description
Input values for the clustergram function, correspond to the log10 of expression levels for a given gene and sample; sample order arbitrary
	wt #1	wt #2	wt #3	ki #1	ki #2	ki #3
cav1	2.61772	2.64403	2.52424	2.62128	2.62059	2.64718
fhl2	1.14051	1.12388	1.09588	1.25502	1.28634	1.26418
igfbp7	1.20881	1.21959	1.26508	0.0618457	0.0323088	0.029671
tagln	0.881882	0.921997	0.901218	0.474749	0.465335	0.504141
thbs1	1.99063	2.01863	1.92761	1.67492	1.72601	1.71155
comb	1.56791	1.58562	1.54281	1.21756	1.22612	1.23134
Standardized expression values that are used to specify the color in the heatmap; sample order determined by the clustering algorithm
	wt #3	wt #1	wt #2	ki #3	ki #1	ki #2
cav1	-1.95849	0.115774	0.699338	0.769235	0.19473	0.179415
fhl2	-1.18346	-0.646834	-0.846808	0.840241	0.730124	1.10674
igfbp7	0.964374	0.878076	0.894603	-0.930146	-0.880806	-0.926101
tagln	0.908002	0.824263	0.997991	-0.811635	-0.938924	-0.979697
thbs1	0.557792	0.966275	1.14776	-0.842703	-1.08015	-0.74897
comb	0.789137	0.923373	1.01808	-0.876322	-0.950006	-0.904266
Sample descirption
cg position	displayed name	sample ID	sample titile	short name (count files)	source name	genotype
1	wt #3	GSM1709517	MCF10a WT_t=0_replicate3	wt_3b_0	MCF10a Breast Epithelium Cell line	genotype: WT
2	wt #1	GSM1709515	MCF10a WT_t=0_replicate1	wt_2_0	MCF10a Breast Epithelium Cell line	genotype: WT
3	wt #2	GSM1709516	MCF10a WT_t=0_replicate2	wt_4_0	MCF10a Breast Epithelium Cell line	genotype: WT
4	ki #3	GSM1709556	MCF10a PIK3CA H1047R_t=0_replicate3	ki_3_0	MCF10a Breast Epithelium Cell line	genotype: PIK3CA H1047R
5	ki #1	GSM1709554	MCF10a PIK3CA H1047R_t=0_replicate1	ki_1_0	MCF10a Breast Epithelium Cell line	genotype: PIK3CA H1047R
6	ki #2	GSM1709555	MCF10a PIK3CA H1047R_t=0_replicate2	ki_2_0	MCF10a Breast Epithelium Cell line	genotype: PIK3CA H1047R

### Sheet: Fig4E
Figure 4–Source Data 1; Fig 4E
Expression values of target genes, as well as the combinatorial marker (comb, mean of the five target genes), for the developining neurons dataset (Figure 4E)
see below for sample description
Input values for the clustergram function, correspond to the log10 of expression levels for a given gene and sample; sample order arbitrary
	RFP– #1	RFP– #2	RFP– #3	GFP+ #1	GFP+ #2	GFP+ #3
cav1	2.34044	2.43457	2.38917	1	1.30103	0.90309
fhl2	1.04139	0.90309	0.69897	1.95424	2.03743	1.92942
igfbp7	0.60206	1.38021	1.6902	0.30103	0	0.69897
tagln	1.11394	0.778151	1.11394	1.20412	1.14613	1.14613
thbs1	3.14333	3.2531	3.06633	2.86806	3.04922	3.02735
comb	1.64823	1.74982	1.79172	1.46549	1.50676	1.54099
Standardized expression values that are used to specify the color in the heatmap; sample order determined by the clustering algorithm
	RFP– #2	RFP– #3	RFP– #1	GFP+ #2	GFP+ #3	GFP+ #1
cav1	0.960698	0.898961	0.832711	-0.580646	-1.12175	-0.989975
fhl2	-0.860551	-1.19556	-0.633565	1.00115	0.823889	0.86463
igfbp7	0.935974	1.41836	-0.274948	-1.21185	-0.124141	-0.743397
tagln	-1.99354	0.197066	0.197066	0.407029	0.407029	0.785351
thbs1	1.44688	-0.0122618	0.58931	-0.145917	-0.316764	-1.56124
comb	0.988577	1.30081	0.231496	-0.822805	-0.567706	-1.13037
Sample descirption
cg position	displayed name	sample ID	sample title	cell type
1	RFP– #2	GSM1249113	S334_RFPminus_2	Proliferating Progenitors_Btg2 negative
2	RFP– #3	GSM1249116	S353_RFPminus_3	Proliferating Progenitors_Btg2 negative
3	RFP– #1	GSM1249110	S166_RFPminus_1	Proliferating Progenitors_Btg2 negative
4	GFP+ #2	GSM1249115	S336_GFPplus_2	Neurons_Tubb3 positive
5	GFP+ #3	GSM1249118	S355_GFPplus_3	Neurons_Tubb3 positive
6	GFP+ #1	GSM1249112	S168_GFPplus_1	Neurons_Tubb3 positive
