## Supplementary material for "De novo identification of universal cell mechanics gene signatures": Figure 5 - Source Data 1

### Sheet: Fig5-WB
Figure 5–Source Data 1
CAV1 protein levels presented in Figure 5A, E, and I.
Peak areas obtained for CAV1 bands were normalized to GAPDH control bands, CAV1/GAPDH; where applicable the values were further normalized to the internal controls as specified in footnote (CAV1/GAPDH normalized)
	Figure 5A			Figure 5E							Figure 5I
	CAV1/GAPDH			CAV1/GAPDH normalized*							CAV1/GAPDH		CAV1/GAPDH normalized**
	ECC4	TGBC		TGBC	TGBC	TGBC	TGBC	TGBC	TGBC		ECC4	ECC4	TGBC	TGBC
				rLuc	esiCAV1-1	esiCAV1-2	esiCAV1-3	nonT	CAV1-pool		mock	CAV1iT	mock	CAV1iT
	0	1.63396		0.647281	0.0100961	0.0878615	0.02351	1.13426	0.0620896		0	5.16442	1.01882	2.29475
	0	1.65231		0.679234	0.0420052	0.105011	0.0635193	0.284849	0.0476529		0	2.19641	0.789379	0.883604
	0	1.94934		2.11966	0.288218	0.539566	0.260153	1.75957	0		0	3.20973	0.320629	1.04008
				0.553822	0.0643139	0.0353704	0.0664226	0.821327	0.133756				0.857601	1.92799
													0.669132	0.976671
													1.15157	1.54967
													1.43555	2.44308
													1.53612	1.21302
													1.22119	2.12254
mean	0	1.7452		1	0.101158	0.191952	0.103401	1	0.0608747		0	3.52352	1	1.6057
stdev	0	0.177025		0.748336	0.126676	0.233629	0.10632	0.61599	0.0553587		0	1.50868	0.384877	0.606357
	*normalized to rLuc and nonT, respectively
	**normalized to mock
