## Supplementary material for "De novo identification of universal cell mechanics gene signatures": Figure 5 - Source Data 2

### Sheet: Caption
Figure 5–Source Data 2
Mechanical measurments conducted in the perturbation experiemnts on ECC4 and TGBC cell lines using RT-DC, AFM indentation and AFM oscilatory measurments (see respective sheets).

### Sheet: RTDC_Fig5B,F,J
Figure 5–Source Data 2; RTDC - Fig 5B,F,J
Young's moduli E, or Young's modulus changes ΔE, obtained from RT-DC measurments for the cell states presented in Figure 5B, F, and J
values represent medians of individual measuremnt replicates; for all event data see https://doi.org/10.6084/m9.figshare.c.5399826
	Figure 5B			Figure 5F							Figure 5J
	E (kPa)			ΔE (kPa)							ΔE (kPa)
	ECC4	TGBC		TGBC	TGBC	TGBC	TGBC	TGBC	TGBC		ECC4	ECC4	ECC4	TGBC	TGBC	TGBC
				rLuc	esiCAV1-1	esiCAV1-2	esiCAV1-3	nonT	CAV1-pool		mock	CAV1iT−	CAV1iT+	mock	CAV1iT−	CAV1iT+
	0.915985	1.34293		0.0195034	-0.0247102	-0.100257	-0.102084	-0.0133101	-0.148017		-0.0722797	-0.0634559	-0.0249429	0.00558451	-0.0224899	0.0789396
	0.915394	1.33228		-0.0743566	-0.229432	-0.182714	-0.126153	0.0133101	0.00680901		-0.0113719	0.0467604	0.0842051	0.0327275	0.00799281	0.0993435
	0.974665	1.31144		-0.033266	-0.18735	-0.0825408	-0.0692647	0.156772	0.0487023		0.0133233	-0.0223039	0.0179879	-0.0285516	-0.00408771	0.162635
	1.06162	1.32513		0	-0.141711	0.0235883	0.0312777	-0.0453939	-0.0730646		0	0.063021	0.102362	-0.0364883	-0.0176962	-0.0158858
	0.797014	1.22358		0.108915	-0.0812172	0.0922815	0.137324				0.0879896	-0.00796925	0.00826938	0.0887996	0.0556875	0.12795
	1.05363													-0.0618953	-0.0684704	0.0623321
	0.930152													0.0364324	0.0484731	0.215335
	0.925088													-0.00327693	0.00845647	0.137651
														0.00327693	0.0160749	0.230283
														-0.0291709	0.0412105	0.168478
Median	0.92762	1.32513		0	-0.141711	-0.0825408	-0.0692647	0	-0.0331278		0	-0.00796925	0.0179879	0	0.00822464	0.132801
Error (MAD - Mean Absolute Deviation of the Median)	0.0296358	0.0136877		0.0472082	0.0621711	0.0797682	0.0793678	0.0571965	0.0691483		0.0369929	0.0391082	0.0406482	0.0326204	0.0274654	0.0561702
N	8	5		5	5	5	5	4	4		5	5	5	10	10	10

### Sheet: AFMInd_Fig5C,G
Figure 5–Source Data 2; AFMind - Fig 5C,G
Young's moduli E, or Young's modulus changes ΔE, obtained from AFM indentation measurments for the cell states presented in Figure 5C and G
each value is a mean of results from up to three curves acquired on one cell; for raw data see https://doi.org/10.6084/m9.figshare.c.5399826
	Figure 5C			Figure 5G
	E (kPa)			ΔE (kPa)
	ECC4	TGBC		TGBC	TGBC
				rLuc	esiCAV1-1
	662.205	715.879		-219.229	-177.291
	271.788	571.499		-33.477	-400.286
	393.138	1276.78		-405.041	-286.825
	437.832	1242.48		-85.211	-212.486
	548.837	1549.99		589.192	-297.178
	382.239	3068.75		-143.944	138.836
	734.03	510.476		-143.053	-303.587
	253.124	746.542		-19.557	-352.513
	623.976	415.637		154.699	-260.644
	632.058	1146.18		0	-303.675
	618.267	643.537		109.599	-128.808
	1026.48	898.876		-148.074	133.71
	420.879	1566.65		-57.7085	-170.91
	478.574	1327.24		1101.65	-292.464
	461.916	856.023		-50.967	-199.394
	367.049	1160.25		51.588	-367.265
	416.149	912.829		-126.845	-147.489
	578.547	395.356		-249.8
	307.985	725.951		153.886
	876.371	1257.67		251.35
		1486.1		-134.918
		562.016		149.681
		2897.04		164.614
		1524.57		487.713
		698.021		361.119
		944.046		1502.22
				-181.861
				240.336
				195.64
upper whisker	876.371	1566.65		589.192	-128.808
Q3	628.017	1327.24		206.814	-165.055
median	470.245	928.438		0	-260.644
Q1	387.688	698.021		-136.952	-303.609
lower whisker	253.124	395.356		-405.041	-400.286
n	20	26		29	17

### Sheet: AFMosc_Fig5D,H
Figure 5–Source Data 2; AFMosc - Fig 5D,H
Storage (G') and loss (G") muduli obtained from AFM oscillatory measurments for the cell states presented in Figure 5D and H
values represent means of n cells, for raw data see https://doi.org/10.6084/m9.figshare.c.5399826
	Figure 5D										Figure 5H
	ECC4 (n = 20)				TGBC (n = 26)						TGBC rLuc (n = 32)				TGBC esiCav1-1 (n = 18)
f (Hz)	G' (Pa)	G'' (Pa)	G' SD	G'' SD	G' (Pa)	G'' (Pa)	G' SD	G'' SD		f (Hz)	G' (Pa)	G'' (Pa)	G' SD	G'' SD	G' (Pa)	G'' (Pa)	G' SD	G'' SD
3	159.67	51.7569	70.0428	14.8681	262.01	76.5541	148.96	25.1864		3	279.531	69.2215	172.065	23.2433	136.64	43.1852	36.7158	13.6356
5	171.55	62.9809	58.5566	16.9445	294.178	93.7299	144.34	26.7938		5	302.491	83.3965	200.253	30.1327	153.879	51.8433	48.7756	15.7423
10	186.282	91.5279	60.3286	21.7326	321.23	133.647	147.281	38.611		10	323.49	108.753	178.946	29.974	176.012	74.5596	58.1666	17.4238
20	223.941	139.168	83.4066	33.4636	365.382	196.053	159.277	56.099		20	352.704	154.405	181.113	37.2651	198.143	109.104	57.4619	25.3934
30	242.477	185.159	89.356	45.31	385.797	261.666	157.592	76.2893		30	372.736	198.925	172.747	38.4767	207.271	143.395	57.7034	31.5279
40	245.053	216.737	81.3447	48.7321	407.639	320.091	170.332	94.5941		40	398.626	244.974	199.507	58.0877	213.146	172.317	71.5507	46.0088
50	266.325	262.452	106.685	59.3151	420.5	376.993	169.085	108.387		50	418.693	290.788	233.438	69.5971	223.363	205.953	72.9041	50.3895
60	274.158	297.855	102.734	62.3446	430.637	434.96	175.318	125.397		60	426.975	329.72	252.741	81.9646	232.135	238.118	73.681	59.0338
70	273.293	337.076	96.2269	68.6616	436.139	488.643	180.325	154.632		70	440.866	373.851	253.998	80.1933	236.436	265.899	67.2631	55.8014
80	272.544	369.744	98.7472	77.8471	449.153	551.519	182.612	176.207		80	444.921	415.615	251.142	91.28	232.427	286.867	65.2612	58.391
90	276.183	407.17	107.156	84.6629	458.03	608.626	201.242	194.747		90	452.751	462.293	246.304	105.225	236.964	326.437	64.7174	59.2721
100	272.643	442.4	99.7835	87.2991	442.844	652.228	187.796	218.91		100	439.277	488.501	205.314	95.8895	242.837	353.601	63.3457	65.0186
150	252.317	623.471	96.6478	119.008	425.036	932.155	187.878	299.093		150	425.639	678.371	187.799	127.727	217.306	500.76	78.426	101.474
200	211.472	810.919	100.681	158.827	383.746	1211.1	189.009	415.321		200	370.095	848.111	199.098	165.011	167.581	651.684	88.6468	138.636
