## Supplementary material for "De novo identification of universal cell mechanics gene signatures": Figure 6 - Source Data 1

### Sheet: Caption
Figure 6–Source Data 1
CAV1 expression and protein levels associated with MCF10A Er-Src perturbation experiments presented in Figure 6.

### Sheet: Fig6-exparray
Figure 6–Source Data 1; exparray
Relative CAV1 expression (normalized to TAM 0h condition) in TAM timecourse induction data for MCF10A-ErSrc obtained from the microarray data GSE17941 related to Figure 6A.
	EtOH
	time (h)	0	1	2	4	8	12	16	24	36
							1.00318		1.00959	0.985702
							0.994939		1.01187
							1.02832
	mean						1.00881		1.01073	0.985702
	stdev						0.0173861		0.00161077	0
	TAM
	time (h)	0	1	2	4	8	12	16	24	36
		0.979263	1.03377	1.03266	1.02082	0.984491	0.956977	0.926832	0.893719	0.852845
		1.02074	0.994077	0.981255	1.00234	0.979779	0.95966	0.909527	0.933689	0.840535
							0.975021
	mean	1	1.01392	1.00696	1.01158	0.982135	0.963886	0.91818	0.913704	0.84669
	stdev	0.0293268	0.0280677	0.0363504	0.0130671	0.00333212	0.00973592	0.012236	0.0282634	0.00870446

### Sheet: Fig6-WB
Figure 6–Source Data 1; WB
Western blot analysis values presented in Figure 6B, D, and E.
Peak areas of CAV1 bands were divided by peak areas of GAPDH bands and normalized to the internal controls (CAV1/GAPDH normalized)
	Figure 6B					Figure 6D			Figure 6E
	CAV1/GAPDH normalized					CAV1/GAPDH normalized			CAV1/GAPDH normalized
	48h		72h			MCF10A	MCF10A		MCF10A+TAM	MCF10A+TAM
	EtOH	TAM	EtOH	TAM		rLuc	esiCAV1-1		EV	CAV1iT
	1	0.957187	1.13303	0.223837		0.91644	0.0568762		1.67837	2.73506
			0.866973	0.348497		1.42601	0.498853		0.321628	0.449992
						0.657552	0.0318372
mean	1	0.957187	1	0.286167		1	0.195856		1	1.59253
stdev	0	0	0.188128	0.0881481		0.390983	0.262702		0.959363	1.61579
