## Supplementary material for "De novo identification of universal cell mechanics gene signatures": Figure 6 - Source Data 2

### Sheet: AFMInd_Fig6C–E
Figure 6–Source Data 2; AFMind - Fig6C–E
Young's moduli E obtained from AFM indentation measurements for the MCF10A-ErSrc perturbation experiments presented in Figure 6C–E
each value is a mean of results form up to three curves acquired on one cell; for raw data see https://doi.org/10.6084/m9.figshare.c.5399826
data was pooled from three independnt measurment replicates (N)
	Figure 6C					Figure 6D					Figure 6E
	EtOH		TAM			rLuc		esiCAV1-1			EV		CAV1iT
	N = 3 , n = 160 (70, 55, 35)		N = 3 , n = 106 (37, 26, 43)			N = 3 , n = 150 (51, 50, 49)		N = 3 , n = 140 (57, 33, 50)			N = 3 , n = 75 (15, 46, 14)		N = 3 , n = 65 (36, 32, 7)
		E (kPa)		E (kPa)			E (kPa)		E (kPa)			E (kPa)		E (kPa)
Box Plot	upper whisker	3.00576	upper whisker	2.11361		upper whisker	2.92834	upper whisker	1.85571		upper whisker	1.78368	upper whisker	2.59371
	Q3	1.79055	Q3	1.10776		Q3	1.60603	Q3	0.881263		Q3	1.08546	Q3	1.46602
	median	1.1925	median	0.778676		median	0.99973	median	0.34022		median	0.57835	median	1.13776
	Q1	0.676737	Q1	0.427573		Q1	0.616282	Q1	0.196721		Q1	0.275097	Q1	0.670275
	lower whisker	0.142287	lower whisker	0.0561177		lower whisker	0.0847686	lower whisker	0.0489685		lower whisker	0.0500678	lower whisker	0.045959
	EtOH		TAM			rLuc		esiCAV1-1			EV		CAV1iT
Scatter	replicate #	E (kPa)	replicate #	E (kPa)		replicate #	E (kPa)	replicate #	E (kPa)		replicate #	E (kPa)	replicate #	E (kPa)
	rep1	1.30965	rep1	0.849976		rep1	1.14535	rep1	0.348426		rep1	0.0500678	rep1	0.697679
	rep1	1.64076	rep1	1.31966		rep1	2.5955	rep1	0.64591		rep1	0.973765	rep1	0.896116
	rep1	2.77397	rep1	0.20551		rep1	0.314058	rep1	0.168078		rep1	1.48138	rep1	0.045959
	rep1	0.559727	rep1	1.0472		rep1	0.871328	rep1	0.25901		rep1	0.086731	rep1	1.18125
	rep1	1.19172	rep1	0.56972		rep1	1.20865	rep1	0.461914		rep1	0.16294	rep1	2.71307
	rep1	4.12017	rep1	0.922844		rep1	1.15822	rep1	0.20421		rep1	0.0781021	rep1	1.23313
	rep1	0.293129	rep1	0.573485		rep1	1.00549	rep1	0.299987		rep1	0.894226	rep1	1.5108
	rep1	0.377429	rep1	0.920193		rep1	0.769942	rep1	1.45801		rep1	0.10436	rep1	0.813162
	rep1	0.438595	rep1	1.12953		rep1	1.99618	rep1	1.06973		rep1	0.256194	rep1	0.136873
	rep1	1.69945	rep1	0.188534		rep1	1.03307	rep1	0.461083		rep1	1.02936	rep1	1.47392
	rep1	1.64755	rep1	0.188843		rep1	0.390309	rep1	0.259891		rep1	0.524162	rep1	1.46893
	rep1	2.47163	rep1	0.579157		rep1	0.391469	rep1	0.240727		rep1	1.55936	rep1	1.1904
	rep1	2.03009	rep1	0.343608		rep1	0.344538	rep1	0.190771		rep1	0.909204	rep1	1.13776
	rep1	2.45479	rep1	0.626294		rep1	0.877988	rep1	0.317798		rep1	1.22651	rep1	1.15831
	rep1	4.09579	rep1	0.846253		rep1	0.269446	rep1	1.00602		rep1	0.709194	rep1	2.11023
	rep1	2.67432	rep1	0.235422		rep1	0.904648	rep1	0.238778		rep2	0.220742	rep1	0.0474009
	rep1	2.53779	rep1	1.13738		rep1	4.41536	rep1	1.74399		rep2	0.776317	rep1	1.22795
	rep1	2.86707	rep1	1.45566		rep1	0.522957	rep1	0.211767		rep2	1.1608	rep1	2.29452
	rep1	0.960867	rep1	0.332428		rep1	0.330742	rep1	0.956097		rep2	0.128513	rep1	1.46156
	rep1	1.9995	rep1	0.412041		rep1	0.843108	rep1	0.979956		rep2	0.513502	rep1	1.41986
	rep1	2.27881	rep1	0.902303		rep1	0.815453	rep1	1.72778		rep2	0.225154	rep1	0.813745
	rep1	1.61711	rep1	0.0561177		rep1	0.401388	rep1	0.876618		rep2	1.07442	rep1	1.91617
	rep1	2.11116	rep1	0.0659922		rep1	2.15386	rep1	2.0743		rep2	1.34639	rep1	1.77746
	rep1	1.50379	rep1	0.64531		rep1	2.40571	rep1	0.0961296		rep2	0.320215	rep1	1.6282
	rep1	0.664207	rep1	0.696985		rep1	0.794	rep1	0.094163		rep2	1.04747	rep1	0.697101
	rep1	0.956121	rep1	1.01563		rep1	1.10672	rep1	0.333645		rep2	0.719217	rep1	1.22795
	rep1	0.348577	rep1	0.79197		rep1	0.77486	rep1	0.885908		rep2	0.9464	rep2	1.1788
	rep1	1.87533	rep1	0.514836		rep1	0.497232	rep1	0.159117		rep2	0.663884	rep2	0.176115
	rep1	0.869351	rep1	0.102013		rep1	1.89579	rep1	1.0406		rep2	0.489403	rep2	0.597328
	rep1	0.568515	rep1	0.209038		rep1	0.616282	rep1	1.49326		rep2	0.282851	rep2	0.813965
	rep1	0.8671	rep1	0.110817		rep1	0.64353	rep1	0.72248		rep2	0.107113	rep2	1.82642
	rep1	0.335401	rep1	0.419223		rep1	0.956145	rep1	0.502262		rep2	0.420307	rep2	1.46505
	rep1	0.473397	rep1	0.430159		rep1	1.80507	rep1	1.85571		rep2	3.01688	rep2	1.41362
	rep1	1.33434	rep1	1.52978		rep1	1.24173	rep1	1.03293		rep2	0.659106	rep2	1.04347
	rep1	1.38948	rep1	0.209763		rep1	0.252244	rep1	0.440403		rep2	1.22631	rep2	0.746166
	rep1	1.11621	rep1	0.107846		rep1	1.02119	rep1	1.6839		rep2	1.11197	rep2	0.444736
	rep1	0.910334	rep1	1.05236		rep1	0.744991	rep1	1.98174		rep2	1.14296	rep2	1.45541
	rep1	1.5157	rep2	2.77825		rep1	0.594991	rep1	0.346795		rep2	1.33761	rep2	0.773458
	rep1	2.62076	rep2	0.522598		rep1	0.764054	rep1	2.74169		rep2	1.08913	rep2	1.4258
	rep1	2.7483	rep2	1.44634		rep1	1.04305	rep1	0.713159		rep2	0.635744	rep2	0.680537
	rep1	2.1178	rep2	1.52242		rep1	1.75771	rep1	0.579341		rep2	1.1784	rep2	1.62276
	rep1	0.310345	rep2	0.605281		rep1	2.34844	rep1	0.605321		rep2	0.519061	rep2	2.13207
	rep1	0.25813	rep2	0.681591		rep1	3.96271	rep1	3.11104		rep2	0.815446	rep2	1.34619
	rep1	0.306064	rep2	1.39008		rep1	3.746	rep1	3.65197		rep2	1.37991	rep2	0.454007
	rep1	0.585302	rep2	0.864255		rep1	1.50865	rep1	0.0791393		rep2	1.78368	rep2	1.72293
	rep1	3.00393	rep2	1.92212		rep1	1.37077	rep1	0.984077		rep2	0.93149	rep2	0.639489
	rep1	1.8597	rep2	1.05577		rep1	1.56502	rep1	3.50889		rep2	0.268544	rep2	0.774809
	rep1	1.31764	rep2	0.514141		rep1	3.09735	rep1	0.511197		rep2	2.6743	rep2	0.915567
	rep1	0.681643	rep2	1.47228		rep1	1.8009	rep1	0.35331		rep2	0.272512	rep2	1.09
	rep1	1.11376	rep2	4.88886		rep1	1.17815	rep1	1.71588		rep2	0.411946	rep2	1.31494
	rep1	2.05632	rep2	1.10776		rep1	2.32364	rep1	0.509679		rep2	0.469523	rep2	0.706447
	rep1	1.71541	rep2	1.70317		rep2	1.80763	rep1	0.269377		rep2	0.257137	rep2	2.59371
	rep1	1.05543	rep2	0.503466		rep2	1.46538	rep1	0.239882		rep2	0.252575	rep2	0.933282
	rep1	0.794202	rep2	1.07329		rep2	0.985548	rep1	0.0986206		rep2	0.35192	rep2	0.471968
	rep1	1.97752	rep2	0.308038		rep2	2.33501	rep1	0.601263		rep2	2.46385	rep2	2.37293
	rep1	2.76566	rep2	1.80146		rep2	1.1357	rep1	0.537987		rep2	0.693125	rep2	1.37504
	rep1	0.642985	rep2	1.15589		rep2	0.386798	rep1	0.313061		rep2	0.438846	rep2	0.713133
	rep1	0.315947	rep2	2.09411		rep2	1.63513	rep2	0.260893		rep2	0.375854	rep2	5.53118
	rep1	0.671335	rep2	0.841482		rep2	0.916064	rep2	0.515404		rep2	0.43905	rep3	0.0551096
	rep1	1.60005	rep2	0.771301		rep2	3.25493	rep2	0.191339		rep2	1.5295	rep3	0.169213
	rep1	1.61393	rep2	1.36763		rep2	1.07462	rep2	0.310536		rep2	0.582595	rep3	0.294146
	rep1	1.27809	rep2	0.68146		rep2	0.99397	rep2	0.0850928		rep3	0.57835	rep3	0.195829
	rep1	0.475134	rep2	0.308727		rep2	0.824877	rep2	0.181865		rep3	0.175594	rep3	0.236975
	rep1	2.14986	rep3	0.301555		rep2	0.859738	rep2	0.0868426		rep3	0.431801	rep3	0.467281
	rep1	0.253704	rep3	0.382035		rep2	0.541253	rep2	0.223544		rep3	0.2673	rep3	0.625039
	rep1	0.210351	rep3	0.579534		rep2	0.562879	rep2	0.847418		rep3	0.388066
	rep1	0.540614	rep3	0.613784		rep2	2.1035	rep2	0.303819		rep3	0.171186
	rep1	0.338772	rep3	1.19617		rep2	1.6323	rep2	2.0496		rep3	0.425027
	rep1	0.737627	rep3	0.346162		rep2	1.36408	rep2	1.22073		rep3	1.43791
	rep1	0.982015	rep3	0.554277		rep2	1.42311	rep2	0.614263		rep3	2.45949
	rep2	1.94945	rep3	0.783342		rep2	1.61696	rep2	1.49736		rep3	0.384506
	rep2	0.220016	rep3	0.758957		rep2	3.50751	rep2	0.888004		rep3	0.114494
	rep2	0.412334	rep3	0.815688		rep2	2.47492	rep2	0.969855		rep3	0.521601
	rep2	0.897278	rep3	1.09405		rep2	0.224699	rep2	0.294525		rep3	0.117996
	rep2	2.18893	rep3	0.37853		rep2	1.04791	rep2	0.618139		rep3	0.694829
	rep2	0.50739	rep3	1.17288		rep2	1.52978	rep2	0.107203
	rep2	0.357838	rep3	2.11361		rep2	2.12759	rep2	0.36802
	rep2	0.559785	rep3	0.348264		rep2	4.34511	rep2	0.131764
	rep2	1.00766	rep3	0.427573		rep2	1.01838	rep2	0.158943
	rep2	0.557041	rep3	0.868842		rep2	1.52815	rep2	0.221895
	rep2	0.840464	rep3	0.453891		rep2	0.571415	rep2	0.174054
	rep2	1.39064	rep3	1.16891		rep2	1.09617	rep2	0.422833
	rep2	1.45005	rep3	0.886181		rep2	1.253	rep2	0.266788
	rep2	1.38036	rep3	0.128721		rep2	1.02879	rep2	1.60452
	rep2	1.75918	rep3	0.725294		rep2	2.395	rep2	1.18238
	rep2	1.94603	rep3	1.06247		rep2	1.23142	rep2	0.233192
	rep2	0.628802	rep3	1.18849		rep2	0.798118	rep2	0.208993
	rep2	1.35866	rep3	1.06107		rep2	1.2837	rep2	1.54887
	rep2	0.874005	rep3	0.77401		rep2	0.956883	rep2	0.868448
	rep2	1.10183	rep3	0.958173		rep2	0.522379	rep2	1.02755
	rep2	0.974865	rep3	1.27488		rep2	1.76679	rep3	2.67531
	rep2	0.142287	rep3	0.986541		rep2	1.62751	rep3	0.199079
	rep2	3.00576	rep3	1.41752		rep2	0.320553	rep3	0.196206
	rep2	0.302449	rep3	1.33485		rep2	2.92834	rep3	0.236577
	rep2	1.50755	rep3	1.3628		rep2	2.86659	rep3	1.51845
	rep2	0.887961	rep3	1.08384		rep2	0.807082	rep3	0.0734237
	rep2	1.41558	rep3	0.831203		rep2	1.2505	rep3	0.415761
	rep2	0.784355	rep3	0.520158		rep2	1.60603	rep3	0.467353
	rep2	2.78395	rep3	0.764166		rep2	2.42991	rep3	1.05222
	rep2	1.69946	rep3	0.73285		rep2	0.828213	rep3	0.197237
	rep2	1.4387	rep3	0.0990371		rep2	0.84612	rep3	0.381603
	rep2	1.93816	rep3	0.849982		rep3	0.248542	rep3	0.147526
	rep2	1.15041	rep3	0.626479		rep3	0.0847686	rep3	0.153531
	rep2	0.707645	rep3	0.251598		rep3	0.401458	rep3	0.126562
	rep2	1.77808	rep3	0.263284		rep3	1.97853	rep3	0.141867
	rep2	1.78679	rep3	0.844418		rep3	0.689596	rep3	0.383539
	rep2	2.51485				rep3	2.30078	rep3	0.122938
	rep2	2.06456				rep3	0.371025	rep3	0.0496721
	rep2	0.623111				rep3	1.97724	rep3	0.290303
	rep2	2.45411				rep3	0.775744	rep3	0.172568
	rep2	2.00087				rep3	1.38112	rep3	1.76405
	rep2	2.86736				rep3	1.27237	rep3	0.351287
	rep2	2.25652				rep3	0.622054	rep3	0.781486
	rep2	0.671832				rep3	0.9253	rep3	0.527062
	rep2	0.607048				rep3	1.05675	rep3	0.422944
	rep2	1.24552				rep3	0.451231	rep3	0.138734
	rep2	2.33284				rep3	1.48326	rep3	0.276626
	rep2	1.79431				rep3	0.736274	rep3	0.312487
	rep2	1.81174				rep3	0.207399	rep3	0.108769
	rep2	1.46059				rep3	0.718731	rep3	0.0489685
	rep2	0.377676				rep3	0.451047	rep3	0.211545
	rep2	1.65107				rep3	0.319707	rep3	0.218774
	rep2	2.41261				rep3	0.756462	rep3	0.210695
	rep2	1.21972				rep3	0.563935	rep3	0.106607
	rep2	0.303136				rep3	0.558305	rep3	0.286508
	rep3	0.929713				rep3	0.536253	rep3	0.193051
	rep3	1.05864				rep3	0.465992	rep3	0.219939
	rep3	0.86816				rep3	1.27473	rep3	0.0500242
	rep3	0.841213				rep3	0.709479	rep3	0.0787658
	rep3	1.01752				rep3	0.354244	rep3	0.050545
	rep3	0.990235				rep3	0.396271	rep3	0.214251
	rep3	1.15401				rep3	0.455405	rep3	0.19729
	rep3	2.48371				rep3	0.49892	rep3	0.0809564
	rep3	0.995957				rep3	0.19576	rep3	0.15068
	rep3	0.660169				rep3	0.786543	rep3	1.38105
	rep3	1.01317				rep3	0.762483	rep3	0.316592
	rep3	0.633845				rep3	0.61024	rep3	0.415197
	rep3	1.63747				rep3	0.444052	rep3	0.777252
	rep3	0.913396				rep3	0.814228	rep3	0.454943
	rep3	1.26854				rep3	1.30056	rep3	0.0886677
	rep3	1.48495				rep3	0.978072
	rep3	1.18491				rep3	0.87855
	rep3	1.66236				rep3	2.18538
	rep3	1.33675				rep3	1.0284
	rep3	1.35712				rep3	2.4334
	rep3	1.00326				rep3	1.46135
	rep3	0.55694				rep3	0.958414
	rep3	1.4928				rep3	0.646335
	rep3	1.87492				rep3	1.57638
	rep3	0.527113				rep3	1.97835
	rep3	1.04181
	rep3	1.44256
	rep3	1.46511
	rep3	1.16692
	rep3	1.19328
	rep3	0.509242
	rep3	0.76532
	rep3	1.0815
	rep3	1.10202
	rep3	1.31892
